# TrIdent - An R package to automate transductomics analysis of virus-like particle mediated DNA mobilization

**DOI:** 10.64898/2026.03.31.715651

**Authors:** Jessie Maier, Craig Gin, Jorden Rabasco, Avery Bass, Wynter Spencer, Breck A. Duerkop, Benjamin Callahan, Manuel Kleiner

## Abstract

**Background:** Transduction is a form of horizontal gene transfer in which bacterial DNA is packaged and transferred by virus-like particles (VLPs). Transductomics is a sequencing-based method used to detect DNA carried by VLPs. During transductomics analysis, reads from a sample’s ultra-purified VLPs are mapped to metagenomic contigs assembled from the same sample’s whole-community. The read mapping produces coverage patterns that require a time-consuming manual inspection and classification process which makes the method’s use unfeasible for datasets with many samples.

**Results:** We developed a novel algorithm, TrIdent (**Tr**ansduction **Ident**ification), that uses pattern-matching to automate the transductomics data analysis and that is available as an R package (https://jlmaier12.github.io/TrIdent/). There is no software equivalent to TrIdent so we compared TrIdent’s classifications of transductomics datasets to classifications made by human classifiers. TrIdent’s classifications were generally comparable to the manual classifications on a previously generated, manually classified transductomics dataset. When applied to newly generated transductomics data from the murine microbiota, TrIdent agreed with two independent human classifiers as much as the two independent human classifications agreed with each other. TrIdent classified transductomics datasets in a fraction of the time needed by human classifiers, and the classifications produced by TrIdent are fully reproducible. We used TrIdent to explore three murine gut transductomes and found that bacterial DNA associated with the Oscillospiraceae and Turicibacteraceae families was highly enriched in the DNA packaged by VLPs as compared to the whole community metagenomes.

**Conclusions:** The TrIdent software is a more accessible, more efficient, and more reproducible alternative to the manual inspection of read coverage patterns previously required for transductomics data analysis. To demonstrate the application of TrIdent, we analyzed transductomics datasets from murine fecal pellets and showed that specific low abundance bacterial families appear to be heavily involved in transduction.
