## Supplemental Table 2 for "TrIdent - An R package to automate transductomics analysis of virus-like particle mediated DNA mobilization"

Desc: Number of trimmed and decontaminated reads obtained for each whole community (WC) and virus-like particle (VLP)-fraction
Condition	Replicate	# of trimmed and decontaminated VLP-fraction reads	# of trimmed and decontaminated WC reads
Pre-ABX	1-1	47432387	48302807
Pre-ABX	1-2	36100429	70752496
Pre-ABX	1-3	115326785	46594438
Pre-ABX	1-4	5703612	76560783
Post-ABX	2-2	61948489	90360268
CDI	3-2	172259597	37117994
